# Predictability and parallelism in the contemporary evolution of hybrid genomes

**DOI:** 10.1101/2021.07.06.451368

**Authors:** Quinn K. Langdon, Daniel L. Powell, Bernard Kim, Shreya M. Banerjee, Cheyenne Payne, Tristram O. Dodge, Ben Moran, Paola Fascinetto-Zago, Molly Schumer

## Abstract

Hybridization between species is widespread across the tree of life. As a result, many species, including our own, harbor regions of their genome derived from hybridization. Despite the recognition that this process is widespread, we understand little about how the genome stabilizes following hybridization, and whether the mechanisms driving this stabilization tend to be shared across species. Here, we dissect the drivers of variation in local ancestry across the genome in replicated hybridization events between two species pairs of swordtail fish: *Xiphophorus birchmanni* × *X. cortezi* and *X. birchmanni* × *X. malinche*. We find unexpectedly high levels of repeatability in local ancestry across the two types of hybrid populations. This repeatability is attributable in part to the fact that the recombination landscape and locations of functionally important elements play a major role in driving variation in local ancestry in both types of hybrid populations. Beyond these broad scale patterns, we identify dozens of regions of the genome where minor parent ancestry is unusually low or high across species pairs. Analysis of these regions points to shared sites under selection across species pairs, and in some cases, shared mechanisms of selection. We show that one such region is a previously unknown hybrid incompatibility that is shared across *X. birchmanni* × *X. cortezi* and *X. birchmanni* × *X. malinche* hybrid populations.
