## Supporting extra tables for "Predictability and parallelism in the contemporary evolution of hybrid genomes": TableS14_STAC_minorParentDeserts_matching_FPR.xlsx

### Sheet: STAC_minorParentDeserts_allPops
Minor parent ancestry deserts identified in Santa Cruz number of coding and conserved basepairs in each desert, average recombination rate in the region, and the probability of overlap with ancestry outliers in matched windows in each of the X. birchmanni x X. malinche hybrid populations
Region	Start	Stop	Coding basepairs	Conserved basepairs	Recombinate rate (rho/bp)	Acuapa - probabilty overlap	Aguazarca - probability overlap	Tlatemaco - probability overlap
ScyDAA6-10-HRSCAF-60	18641225	18649426	249	0	0.000109239	0.006	0.005	<0.001
ScyDAA6-1107-HRSCAF-1306	4386175	4415889	455	2625	0.000301869	0.0132383	0.00720906	0.0040404
ScyDAA6-1107-HRSCAF-1306	12839616	12904902	4003	913	0.000485164	0.004	0.00301205	0.002
ScyDAA6-1107-HRSCAF-1306	13488856	15548916	92136	43275	0.000498791	<0.001	<0.001	<0.001
ScyDAA6-1107-HRSCAF-1306	15626581	16090938	29181	8906	0.000154458	NA	NA	NA
ScyDAA6-1107-HRSCAF-1306	16147188	16183195	1550	0	0.000192218	0.0080402	0.00202634	0.001
ScyDAA6-1107-HRSCAF-1306	16256029	16685404	41412	10884	0.000769175	<0.001	<0.001	<0.001
ScyDAA6-1107-HRSCAF-1306	17212993	17582247	20424	19811	0.000444638	0.006	0.006	0.002
ScyDAA6-1107-HRSCAF-1306	20010411	20011477	517	143	0.000389738	0.00828157	0.00312826	0.00415369
ScyDAA6-1107-HRSCAF-1306	20157325	20254538	6492	4010	0.00128068	<0.001	0.00200803	0.001
ScyDAA6-1107-HRSCAF-1306	20491665	21020113	44301	31606	0.000471667	0.015	0.011	0.005
ScyDAA6-1107-HRSCAF-1306	21078607	21973952	58493	28728	0.00035481	0.034	0.009	0.006
ScyDAA6-1107-HRSCAF-1306	22530539	22830942	14502	7842	0.000252845	0.023	0.026	0.014
ScyDAA6-1107-HRSCAF-1306	23194230	23487386	11579	10139	0.000377968	0.009	0.008	0.004
ScyDAA6-1107-HRSCAF-1306	24005845	24120790	2657	409	0.000471141	0.003	0.002	<0.001
ScyDAA6-1107-HRSCAF-1306	24425686	24493883	3341	2308	0.000839027	0.00405268	0.00204082	0.00707786
ScyDAA6-1107-HRSCAF-1306	25142314	25161216	2885	978	0.0003418	0.00601805	0.00504541	0.00302419
ScyDAA6-1196-HRSCAF-1406	28190002	28264587	1989	2032	0.00036863	0.00616016	0.0040858	0.00406504
ScyDAA6-1196-HRSCAF-1406	28557590	29391911	67670	24878	0.000957465	NA	NA	NA
ScyDAA6-1196-HRSCAF-1406	29649286	31053822	65342	27362	6.678e-05	NA	NA	NA
ScyDAA6-1473-HRSCAF-1750	227097	551319	25356	11105	0.00041015	<0.001	0.005	0.001
ScyDAA6-1473-HRSCAF-1750	630933	1828867	59715	46826	0.00214784	NA	NA	NA
ScyDAA6-1473-HRSCAF-1750	1974692	2077505	0	0	0.00026162	0.0161943	0.0041365	0.00814664
ScyDAA6-1473-HRSCAF-1750	10767758	10781431	752	0	0.00039549	0.00513875	0.00516529	0.00717213
ScyDAA6-1508-HRSCAF-1794	8557828	8630107	2814	1672	0.000748949	0.00303337	0.0030896	0.00303337
ScyDAA6-1508-HRSCAF-1794	8853814	8908541	6122	1673	0.000913298	0.00401606	0.00409836	<0.001
ScyDAA6-1592-HRSCAF-1896	14826634	14878008	2536	6391	0.00049158	0.00705645	0.00509684	0.00401606
ScyDAA6-1592-HRSCAF-1896	24343225	24567648	18009	10652	0.00231482	<0.001	<0.001	<0.001
ScyDAA6-1854-HRSCAF-2213	10598605	10875901	14412	14930	0.000902685	0.001	0.004	0.003
ScyDAA6-1854-HRSCAF-2213	12052806	12133103	1145	2555	0.000433476	0.00906344	0.00601805	0.00603015
ScyDAA6-1854-HRSCAF-2213	12191190	12504968	23589	22287	0.000526691	0.015	0.014	0.018
ScyDAA6-1859-HRSCAF-2221	18712901	18980523	13794	21962	0.000421384	0.00503525	0.0040404	0.00502008
ScyDAA6-1859-HRSCAF-2221	19374032	20507130	42254	58605	0.000291397	NA	NA	NA
ScyDAA6-1859-HRSCAF-2221	20578669	20685683	1235	2312	0.00095641	0.00203459	0.00407332	0.00102145
ScyDAA6-1859-HRSCAF-2221	20850166	20934938	6163	2474	0.00122255	<0.001	<0.001	0.00201005
ScyDAA6-1859-HRSCAF-2221	21136941	21166971	1772	1524	0.00099488	0.00302725	0.00306435	0.00202429
ScyDAA6-2-HRSCAF-26	15886674	15997773	12231	9033	0.00139961	<0.001	<0.001	<0.001
ScyDAA6-2-HRSCAF-26	21866739	21867081	0	0	0.00054017	0.0030581	0.00310238	0.00407332
ScyDAA6-2113-HRSCAF-2539	14462718	14499866	6453	4213	0.00050936	0.0160966	0.00905433	0.00701403
ScyDAA6-2113-HRSCAF-2539	15582403	15645128	8518	7317	0.000318489	0.011	0.011	0.001
ScyDAA6-2113-HRSCAF-2539	20634909	21408121	46847	34284	0.000581856	0.013	0.017	0.011
ScyDAA6-2113-HRSCAF-2539	21504217	21601897	1167	1087	0.00055435	0.004	0.005	<0.001
ScyDAA6-2113-HRSCAF-2539	21776410	22109022	21380	14638	0.000329767	NA	NA	NA
ScyDAA6-2113-HRSCAF-2539	22353092	23107141	13548	30895	0.000941311	NA	NA	NA
ScyDAA6-2113-HRSCAF-2539	24269283	24299435	339	49	0.00066199	0.002079	0.00313152	0.00103306
ScyDAA6-2113-HRSCAF-2539	24484595	24718894	9530	1028	0.000778818	0.001	0.002	<0.001
ScyDAA6-2113-HRSCAF-2539	24769208	24821219	426	608	0.000203154	NA	NA	NA
ScyDAA6-2113-HRSCAF-2539	27582814	27632337	5511	2318	0.00129238	<0.001	0.00201613	<0.001
ScyDAA6-2188-HRSCAF-2635	17094966	17109163	0	141	0.000369972	0.0102249	0.0071066	0.00304878
ScyDAA6-2188-HRSCAF-2635	17591420	17594860	1213	0	0.00035406	0.00506586	0.00708502	0.00302115
ScyDAA6-2188-HRSCAF-2635	19438772	19487459	2937	7691	0.000295098	0.00704935	0.00301205	0.00703518
ScyDAA6-2188-HRSCAF-2635	19569246	19577129	1489	1011	0.0002951	0.00810537	0.0040404	0.00608519
ScyDAA6-2188-HRSCAF-2635	20281493	20308238	1922	1285	0.00029222	0.0020284	0.0040201	0.0030426
ScyDAA6-2188-HRSCAF-2635	20389491	20789695	25254	23975	0.000572391	0.008	0.006	0.002
ScyDAA6-2188-HRSCAF-2635	20964379	22055733	22542	52194	0.000356739	NA	NA	NA
ScyDAA6-2188-HRSCAF-2635	22106437	22362200	2055	2564	0.000549856	0.00826446	0.0234216	0.0102145
ScyDAA6-2188-HRSCAF-2635	22440571	22494947	0	115	0.000414227	0.00716479	0.0081716	0.0070922
ScyDAA6-2188-HRSCAF-2635	22728351	23223962	24021	14454	0.000427768	0.00913706	0.013	0.006
ScyDAA6-2188-HRSCAF-2635	24254476	24742017	3876	4355	0.000799544	0.004	0.002	0.001
ScyDAA6-2188-HRSCAF-2635	26649167	27136593	20916	10790	0.000397786	0.027439	0.014	0.008
ScyDAA6-2188-HRSCAF-2635	27325106	27349341	0	605	0.00056451	0.00506073	0.00308642	0.00205128
ScyDAA6-2188-HRSCAF-2635	28681561	28849160	4986	4813	0.000430058	0.009	0.00202429	0.004
ScyDAA6-2188-HRSCAF-2635	30102478	30114433	0	0	9.5742e-05	0.0104058	0.0115425	0.00630252
ScyDAA6-2188-HRSCAF-2635	30902914	31008852	12546	6019	4.6351e-06	NA	NA	NA
ScyDAA6-2393-HRSCAF-2888	11968200	12167662	16846	9875	0.000424469	0.0142421	0.028	0.006
ScyDAA6-2393-HRSCAF-2888	12584385	12647021	10245	6159	0.00138826	0.014	0.008	0.001
ScyDAA6-2393-HRSCAF-2888	13120154	13931790	44496	29813	0.00050917	0.004	0.004	<0.001
ScyDAA6-2393-HRSCAF-2888	15266120	15782477	19029	13102	0.000163684	NA	NA	NA
ScyDAA6-2393-HRSCAF-2888	15973134	16716713	51048	34043	0.000506383	NA	NA	NA
ScyDAA6-2393-HRSCAF-2888	16829142	16986452	14760	14282	0.000200926	0.015	0.017	0.009
ScyDAA6-2469-HRSCAF-2980	2570	35783	2943	35	0.0011346	0.0030303	0.00409836	0.00607903
ScyDAA6-5078-HRSCAF-5686	7423433	7762045	25794	12597	0.00214849	NA	NA	NA
ScyDAA6-5078-HRSCAF-5686	7816925	8337428	5532	7299	0.00195077	NA	NA	NA
ScyDAA6-5078-HRSCAF-5686	10241178	10364331	5598	6565	0.0110116	NA	NA	NA
ScyDAA6-5078-HRSCAF-5686	10441388	11982983	36360	27996	0.000730367	<0.001	<0.001	<0.001
ScyDAA6-5078-HRSCAF-5686	21897738	21937165	151	289	0.000764397	0.00607903	0.00504541	0.00601805
ScyDAA6-5983-HRSCAF-6649	24193578	24500289	21733	8834	0.000413479	0.067	0.069	0.011
ScyDAA6-5984-HRSCAF-6694	10814724	10965078	6735	6204	0.000248992	0.008	0.012	0.01
ScyDAA6-5984-HRSCAF-6694	16798860	17029090	6847	7206	0.000548894	0.00307377	0.00610998	0.00304569
ScyDAA6-5987-HRSCAF-6712	53412	62862	0	9	0.00019701	0.0121335	0.00812183	0.00709939
ScyDAA6-5987-HRSCAF-6712	20843976	20871999	249	0	0.000825424	<0.001	0.00102881	0.00304878
ScyDAA6-5987-HRSCAF-6712	21292826	21440688	1428	0	0.000644455	0.002	0.002	0.005
ScyDAA6-7-HRSCAF-50	3461	24281	1536	1177	7.26758e-05	0.021097	0.013	0.04
ScyDAA6-7-HRSCAF-50	1698593	1735301	0	585	1.31125e-05	NA	NA	NA
ScyDAA6-7-HRSCAF-50	9569677	10231532	26217	43683	0.000539015	0.005	0.007	0.005
ScyDAA6-7-HRSCAF-50	10302297	10612290	16463	9400	0.00140344	0.004	0.004	0.001
ScyDAA6-7-HRSCAF-50	10783611	10784782	0	0	0.00044683	0.00714286	0.00714286	0.00506073
ScyDAA6-8-HRSCAF-51	22250523	22306168	1245	79	0.00223242	<0.001	<0.001	<0.001
