## Supporting extra tables for "Predictability and parallelism in the contemporary evolution of hybrid genomes": TableS15_STAC_minorParentIslands_matching_FPR.xlsx

### Sheet: STAC_minorParentIslands_allPops
Minor parent ancestry islands identified in Santa Cruz, number of coding and conserved basepairs in each island, average recombination rate in the region, and the probability of overlap with ancestry outliers in matched windows in each of the X. birchmanni x X. malinche hybrid populations
Region	Start	Stop	Coding basepairs	Conserved basepairs	Recombinate rate (rho/bp)	Acuapa - probabilty overlap	Aguazarca - probability overlap	Tlatemaco - probability overlap
ScyDAA6-10-HRSCAF-60	3425830	4336551	39244	23880	0.00463549	NA	NA	NA
ScyDAA6-10-HRSCAF-60	4446814	4925501	24183	10237	0.00708353	NA	NA	NA
ScyDAA6-10-HRSCAF-60	5202963	5889640	43016	25217	0.00530116	NA	NA	NA
ScyDAA6-10-HRSCAF-60	9059051	9148516	777	380	0.0195551	NA	NA	NA
ScyDAA6-10-HRSCAF-60	21536870	21714118	24945	8287	0.0181151	NA	NA	NA
ScyDAA6-1107-HRSCAF-1306	5942020	6131600	4142	2385	0.00266006	NA	NA	NA
ScyDAA6-1107-HRSCAF-1306	6595903	6735729	3175	1298	0.00134822	0.006	0.002	0.003
ScyDAA6-1107-HRSCAF-1306	7287019	7435336	8479	7651	0.00125759	0.00603622	0.003	0.006
ScyDAA6-1107-HRSCAF-1306	8132124	8337959	10333	2115	0.00129982	0.001	0.001	0.001
ScyDAA6-1107-HRSCAF-1306	8673159	8707463	108	267	0.000934516	<0.001	<0.001	<0.001
ScyDAA6-1107-HRSCAF-1306	9214686	9256809	1839	1169	0.00171172	0.00601202	0.00201005	0.00300903
ScyDAA6-1107-HRSCAF-1306	9448147	9536498	6558	4374	0.000652648	<0.001	0.00101215	<0.001
ScyDAA6-1107-HRSCAF-1306	10542851	10728355	24810	8551	0.00124345	<0.001	<0.001	<0.001
ScyDAA6-1107-HRSCAF-1306	11640514	11698242	8295	3507	0.000454145	<0.001	<0.001	<0.001
ScyDAA6-1196-HRSCAF-1406	2753219	2837297	7317	3364	0.00108013	<0.001	<0.001	<0.001
ScyDAA6-1196-HRSCAF-1406	5442862	5528681	10941	4985	0.000849062	0.00303644	0.00102041	0.0020202
ScyDAA6-1196-HRSCAF-1406	19542868	19743116	34946	13467	0.000993171	NA	NA	NA
ScyDAA6-1196-HRSCAF-1406	26533353	26870165	29304	12288	0.00105765	<0.001	<0.001	<0.001
ScyDAA6-1196-HRSCAF-1406	26949242	27034574	803	0	0.000310411	<0.001	<0.001	<0.001
ScyDAA6-1439-HRSCAF-1708	568285	658849	16524	6385	0.0015169	NA	NA	NA
ScyDAA6-1439-HRSCAF-1708	20283423	20591346	21171	13034	0.00222529	NA	NA	NA
ScyDAA6-1439-HRSCAF-1708	20690222	20784301	7531	4444	0.00151623	0.003	0.008	0.003
ScyDAA6-1439-HRSCAF-1708	21075702	21257503	13830	14158	0.00121446	0.002	0.004	0.005
ScyDAA6-1439-HRSCAF-1708	21329470	21532547	12274	4607	0.00393506	NA	NA	NA
ScyDAA6-1439-HRSCAF-1708	21614456	21771094	19199	7008	0.000936694	<0.001	0.001	0.001
ScyDAA6-1439-HRSCAF-1708	21988286	22184324	19593	10569	0.00173136	0.011259	0.0144033	0.0184805
ScyDAA6-1439-HRSCAF-1708	22373686	22488008	10494	5987	0.00143082	0.007	0.0040201	0
ScyDAA6-1439-HRSCAF-1708	22717593	22774583	8257	5418	0.000300296	<0.001	<0.001	<0.001
ScyDAA6-1473-HRSCAF-1750	4464560	4620669	10558	6876	0.00360873	NA	NA	NA
ScyDAA6-1473-HRSCAF-1750	4765705	4857892	453	685	0.00092793	0.00916497	0.00207469	0.00203666
ScyDAA6-1473-HRSCAF-1750	5018772	5053890	2482	1941	0.00097373	0.00403226	0.00511771	0.00401606
ScyDAA6-1473-HRSCAF-1750	15441801	15507016	264	685	0.000313038	0.00406918	0.00102354	<0.001
ScyDAA6-1473-HRSCAF-1750	15759361	15806829	5695	462	0.000445329	<0.001	0.00302725	0.00101626
ScyDAA6-1473-HRSCAF-1750	16413129	16802217	19094	12313	0.00162502	0.004	0.009	0.002
ScyDAA6-1508-HRSCAF-1794	4259368	4308761	6968	6444	0.000395976	<0.001	0.001	0.001
ScyDAA6-1508-HRSCAF-1794	4494244	4540774	227	67	0.00065687	<0.001	<0.001	<0.001
ScyDAA6-1508-HRSCAF-1794	4788070	5118251	12583	12188	0.000660724	<0.001	0.001	<0.001
ScyDAA6-1508-HRSCAF-1794	6786466	6884252	14562	5588	0.00150039	0.001	0.002	0.002
ScyDAA6-1508-HRSCAF-1794	7262233	7347315	10395	7827	0.00177717	0.002	0.004	0.006
ScyDAA6-1508-HRSCAF-1794	26705851	26739573	4946	3593	0.00202397	0.00505051	0.00505051	0.0100705
ScyDAA6-1508-HRSCAF-1794	28373604	28613244	15696	6412	0.00184372	0.006	0.001	0.002
ScyDAA6-1592-HRSCAF-1896	3971355	4870885	159290	55594	0.00264577	NA	NA	NA
ScyDAA6-1592-HRSCAF-1896	19028399	19086226	12895	5764	0.00117619	<0.001	<0.001	<0.001
ScyDAA6-1592-HRSCAF-1896	21900569	21979144	5990	1713	0.00464219	NA	NA	NA
ScyDAA6-1592-HRSCAF-1896	23527541	23682933	22849	13166	0.00157202	NA	NA	NA
ScyDAA6-1592-HRSCAF-1896	25480733	25583363	898	0	0.000581813	<0.001	0.00101833	<0.001
ScyDAA6-1854-HRSCAF-2213	4054735	4122809	0	7663	0.0010269	0.00205761	0.00102249	0.00101626
ScyDAA6-1854-HRSCAF-2213	4587911	4671473	8538	5236	0.00110315	<0.001	0.00100806	<0.001
ScyDAA6-1854-HRSCAF-2213	5372141	5699794	33843	29036	0.000761865	<0.001	<0.001	<0.001
ScyDAA6-1854-HRSCAF-2213	5798362	6037494	20926	12908	0.000685261	<0.001	<0.001	<0.001
ScyDAA6-1854-HRSCAF-2213	6567423	6646295	11412	3921	0.00109839	0.002	0.001	0.003
ScyDAA6-1854-HRSCAF-2213	6706177	6821465	9490	6847	0.00112941	0.00201207	0.00200602	0.0020141
ScyDAA6-1854-HRSCAF-2213	7591428	7656574	16760	6749	0.00214794	NA	NA	NA
ScyDAA6-1854-HRSCAF-2213	7746022	7886704	7359	3350	0.00117495	0.004	0.002	0.003
ScyDAA6-1854-HRSCAF-2213	27496938	27795204	10111	5995	0.0179336	NA	NA	NA
ScyDAA6-1854-HRSCAF-2213	28072963	28142730	8115	2915	0.000692755	<0.001	0.00100301	0.003
ScyDAA6-1859-HRSCAF-2221	4094625	4152921	208	0	0.000935692	0.003	0.00302725	0
ScyDAA6-1859-HRSCAF-2221	4961113	5048278	13850	8204	0.0013402	NA	NA	NA
ScyDAA6-1859-HRSCAF-2221	5176035	5980075	77113	40195	0.00180316	NA	NA	NA
ScyDAA6-1859-HRSCAF-2221	6614700	6762596	14309	7138	0.00160846	0.00102669	0.00411523	0.00515464
ScyDAA6-1859-HRSCAF-2221	6813390	6863952	5628	2412	0.0023908	0.008	0.004	0.001
ScyDAA6-1859-HRSCAF-2221	7143051	7374835	47805	26563	0.00137677	NA	NA	NA
ScyDAA6-1859-HRSCAF-2221	7506248	7538206	3078	1176	0.0015657	0.007	0.004	0.006
ScyDAA6-1859-HRSCAF-2221	24000892	24130543	12401	6704	0.00153484	0.00205128	<0.001	0.00103093
ScyDAA6-1934-HRSCAF-2318	16792158	16903275	18387	6066	0.000788621	NA	NA	NA
ScyDAA6-1934-HRSCAF-2318	19073786	19114019	0	505	0.000257962	<0.001	<0.001	0.00202634
ScyDAA6-1934-HRSCAF-2318	19295200	20084455	57876	25971	0.0095993	NA	NA	NA
ScyDAA6-2-HRSCAF-26	2376964	2436998	2220	1059	0.00024175	0.00100503	<0.001	0.00200803
ScyDAA6-2-HRSCAF-26	15622080	15704167	17547	8049	0.00078453	NA	NA	NA
ScyDAA6-2-HRSCAF-26	18673827	18765691	7314	3978	0.000442704	0.001002	0.00100301	<0.001
ScyDAA6-2-HRSCAF-26	24928420	25032942	6381	5053	0.000890389	0.00101215	<0.001	<0.001
ScyDAA6-2-HRSCAF-26	26246072	26462830	8820	3253	0.000935354	0.001	0.001	0.003
ScyDAA6-2-HRSCAF-26	26527430	26803695	20531	13224	0.00124056	<0.001	<0.001	<0.001
ScyDAA6-2-HRSCAF-26	27216256	27569331	29346	10030	0.00330689	NA	NA	NA
ScyDAA6-2-HRSCAF-26	27689516	27928074	15635	11802	0.00212555	NA	NA	NA
ScyDAA6-2-HRSCAF-26	28004850	28092795	7384	5446	0.00140621	<0.001	0.00204082	0.00101317
ScyDAA6-2-HRSCAF-26	28509887	28595210	4089	2900	0.00108106	0.00302725	0.0020284	0.00100604
ScyDAA6-2-HRSCAF-26	29691387	29733544	2843	42	0.000913894	<0.001	<0.001	0.00100503
ScyDAA6-2113-HRSCAF-2539	4785701	4847590	3881	3453	0.0023759	0.009	0.004	0.007
ScyDAA6-2113-HRSCAF-2539	5030043	5118115	10070	5138	0.000821365	0.00101523	<0.001	<0.001
ScyDAA6-2113-HRSCAF-2539	5220955	5383263	5910	1312	0.000950129	0.001	0.001	0
ScyDAA6-2113-HRSCAF-2539	5880136	5962864	7377	2195	0.000722041	<0.001	0.001	0.002
ScyDAA6-2113-HRSCAF-2539	7745775	7812779	6027	2040	0.000848497	<0.001	<0.001	<0.001
ScyDAA6-2188-HRSCAF-2635	4187503	4308904	0	224	0.00199838	0.00400802	0.00100705	0.00301205
ScyDAA6-2188-HRSCAF-2635	5674650	5758028	9948	2092	0.00124671	0.002	<0.001	<0.001
ScyDAA6-2188-HRSCAF-2635	6761602	6851250	7639	6158	0.00142017	0.00702106	0.00304569	0.00403633
ScyDAA6-2393-HRSCAF-2888	3883363	3939785	1302	675	0.0016702	0.00301811	0.00204499	0.0040404
ScyDAA6-2393-HRSCAF-2888	4502787	4644519	16683	6689	0.00296033	NA	NA	NA
ScyDAA6-2393-HRSCAF-2888	4853973	4902109	734	296	0.000757427	0.00306748	0.00204918	0.00101729
ScyDAA6-2393-HRSCAF-2888	5114196	5319643	20168	5621	0.00158627	0.008	0.002	0.009
ScyDAA6-2393-HRSCAF-2888	8708350	8741518	4047	3406	0.00137324	0.0060423	0.004	0.003
ScyDAA6-2393-HRSCAF-2888	23763879	23990565	22355	7514	0.00706611	NA	NA	NA
ScyDAA6-2469-HRSCAF-2980	1503468	1606237	14751	4531	0.00051243	<0.001	<0.001	<0.001
ScyDAA6-2469-HRSCAF-2980	9242193	9355998	20248	9046	0.000282859	<0.001	<0.001	<0.001
ScyDAA6-2469-HRSCAF-2980	15291358	15574835	24393	17418	0.00251289	NA	NA	NA
ScyDAA6-2469-HRSCAF-2980	17693892	18025306	37569	17215	0.00195127	NA	NA	NA
ScyDAA6-2469-HRSCAF-2980	18658553	18990409	20025	7277	0.00175406	0.01	0.018	<0.001
ScyDAA6-2469-HRSCAF-2980	19365612	20000087	29163	10011	0.000829762	<0.001	<0.001	<0.001
ScyDAA6-2469-HRSCAF-2980	20248172	20318700	2263	677	0.000609254	0.00306122	0.00101523	0.00306122
ScyDAA6-2469-HRSCAF-2980	20676984	20736508	3441	1436	0.00096839	0.0010142	0.0010142	0
ScyDAA6-5078-HRSCAF-5686	286105	403476	4384	662	0.00321823	0.0102145	0.0061665	0.00308325
ScyDAA6-5078-HRSCAF-5686	22621956	22895426	22788	11103	0.000976075	<0.001	0.003	0
ScyDAA6-5078-HRSCAF-5686	23011510	23105225	8016	3256	0.000548457	0.001	<0.001	<0.001
ScyDAA6-5983-HRSCAF-6649	5324236	5560334	12124	5875	0.0027529	NA	NA	NA
ScyDAA6-5983-HRSCAF-6649	6140562	6288509	5637	4389	0.000990914	0.00200803	0.00101112	0.00100301
ScyDAA6-5983-HRSCAF-6649	7520101	7643667	8565	4835	0.000824021	0.002	<0.001	0.004
ScyDAA6-5983-HRSCAF-6649	8783748	8841282	9444	3240	0.0105033	NA	NA	NA
ScyDAA6-5983-HRSCAF-6649	10879848	10972980	6008	3943	0.000909021	<0.001	<0.001	0.00101317
ScyDAA6-5983-HRSCAF-6649	11556184	11597210	2881	2427	0.0012518	0.0010101	0.00406091	0.00100301
ScyDAA6-5983-HRSCAF-6649	28235109	28596887	24269	9024	0.000726845	<0.001	<0.001	<0.001
ScyDAA6-5984-HRSCAF-6694	3129234	3192049	1656	553	0.000273736	<0.001	0.00100604	0.00100705
ScyDAA6-5984-HRSCAF-6694	3688335	4036053	29934	14764	0.00186528	<0.001	<0.001	<0.001
ScyDAA6-5984-HRSCAF-6694	4332739	4465464	9516	8186	0.00156164	0.00202634	0.00304878	0.00101112
ScyDAA6-5984-HRSCAF-6694	5352429	5518751	6300	5849	0.00185466	0.00407332	0.00609137	0.00506073
ScyDAA6-5984-HRSCAF-6694	10628828	10681457	8139	5941	0.000937709	<0.001	0.001002	0.00200602
ScyDAA6-5984-HRSCAF-6694	14911618	14959872	6148	5510	0.000499651	0.001002	0.003003	0.00300903
ScyDAA6-5984-HRSCAF-6694	18643785	18754269	13596	10922	0.00151589	0.00102145	0.00102145	0
ScyDAA6-5984-HRSCAF-6694	19738949	19834616	13500	5993	0.00108686	<0.001	0.003	0.001
ScyDAA6-5987-HRSCAF-6712	12939343	12992832	9414	3609	0.000513876	<0.001	<0.001	0.00100705
ScyDAA6-5987-HRSCAF-6712	23478043	23533758	4506	2981	0.0010243	0.002	0.00200602	0.002
ScyDAA6-695-HRSCAF-847	1880516	2126710	12785	5863	0.00109069	0.00100705	0.005	0.007
ScyDAA6-695-HRSCAF-847	3381292	3609054	15495	14151	0.00361008	NA	NA	NA
ScyDAA6-695-HRSCAF-847	27965448	28055087	1627	1302	0.00139475	0.00102987	0.00207254	0.00103734
ScyDAA6-695-HRSCAF-847	28638687	28793725	12153	10218	0.0016045	0.003	0.007	0.005
ScyDAA6-7-HRSCAF-50	6328989	6475268	28063	16158	0.00219807	NA	NA	NA
ScyDAA6-7-HRSCAF-50	6600269	6765644	5355	4911	0.00136107	0.00301811	0.00202224	<0.001
ScyDAA6-8-HRSCAF-51	4979117	5179836	6327	4325	0.011838	NA	NA	NA
ScyDAA6-8-HRSCAF-51	5900292	5964910	6855	5078	0.000540179	0.00100604	0.00100705	0.0040201
ScyDAA6-8-HRSCAF-51	7200546	7275323	7362	6268	0.0017703	0.002	0.002	0.002
ScyDAA6-8-HRSCAF-51	9079381	9137503	4010	1553	0.00990351	NA	NA	NA
ScyDAA6-8-HRSCAF-51	11636701	11782512	23324	12820	0.000810465	NA	NA	NA
ScyDAA6-932-HRSCAF-1100	2070164	3073889	98963	51060	0.00195718	NA	NA	NA
ScyDAA6-932-HRSCAF-1100	3636592	3742784	12485	2872	0.00199225	0.00205761	0.00204499	0.00306435
ScyDAA6-932-HRSCAF-1100	4014649	4392629	14896	6480	0.00461952	NA	NA	NA
