## Supporting extra tables for "Predictability and parallelism in the contemporary evolution of hybrid genomes": TableS17_shared_ancestry_resolved_deserts_genes.xlsx

### Sheet: shared_ancestry_deserts.bed_res
Chromosome	5' start	3' stop	gene id	annotation
group22	7575940	7576830	ENSXMAG00000019823	tmem264
group22	4506978	4512120	ENSXMAG00000007564	NA
group22	4458352	4491254	ENSXMAG00000007566	CFAP46
group9	11325704	11335642	ENSXMAG00000012985	ABHD17A
group9	11342321	11350878	ENSXMAG00000012987	zgc:77486
group9	11353731	11358530	ENSXMAG00000012990	NA
group9	11378567	11547220	ENSXMAG00000013002	sema6bb
group6	11780225	11796183	ENSXMAG00000014958	vwa5b2
group6	11143556	11143662	ENSXMAG00000020412	NA
group6	11153209	11158642	ENSXMAG00000019325	NA
group6	11186095	11223129	ENSXMAG00000019326	hcn2b
group6	11227722	11234943	ENSXMAG00000019329	rnf126
group6	11235258	11244156	ENSXMAG00000019331	sugp1
group6	11247368	11263951	ENSXMAG00000019332	stk11
group6	11268485	11274735	ENSXMAG00000019333	C19orf26
group6	11292778	11297908	ENSXMAG00000019334	NA
group6	11303730	11304035	ENSXMAG00000019335	NA
group6	11303731	11304633	ENSXMAG00000019336	cirbpb
group6	11308227	11310698	ENSXMAG00000019337	ndufa13
group6	11311373	11323924	ENSXMAG00000019339	GATAD2A
group19	8610232	8626089	ENSXMAG00000015139	coq6
group19	8602220	8611380	ENSXMAG00000015162	fam161b
group19	8593881	8597192	ENSXMAG00000015163	ngb
group19	8543759	8587097	ENSXMAG00000015171	tmem63c
group19	8538333	8540636	ENSXMAG00000015235	zdhhc22
group19	8526314	8532810	ENSXMAG00000015236	cipca
group19	8501562	8525282	ENSXMAG00000015239	pgfb
group19	8454684	8472184	ENSXMAG00000015242	slc35f4
group19	8442411	8446367	ENSXMAG00000015246	ap5m1
group19	8429093	8441411	ENSXMAG00000015268	exoc5
group19	8363996	8366192	ENSXMAG00000015303	otx2
group19	7934530	7938833	ENSXMAG00000015404	TMEM179
group19	7926141	7926810	ENSXMAG00000015405	NA
group19	7919107	7921534	ENSXMAG00000015406	NA
group19	7913195	7918131	ENSXMAG00000015414	rrh
group19	7910108	7911935	ENSXMAG00000015436	cox8a
group19	7902252	7909233	ENSXMAG00000015441	gnpda2
group19	7868250	7881678	ENSXMAG00000015467	GABRG1
group19	7843970	7857460	ENSXMAG00000015502	GABRA2
group19	7799585	7833385	ENSXMAG00000015526	GABRB1
group19	7788902	7792296	ENSXMAG00000015562	commd8
group19	7759036	7789778	ENSXMAG00000015571	atp10d
group19	7749437	7752880	ENSXMAG00000015594	lamtor3
group19	7730066	7734595	ENSXMAG00000015608	dio2
group19	7605033	7716401	ENSXMAG00000015610	nrxn3a
group19	7529384	7569661	ENSXMAG00000015645	adck1
group19	7526399	7527893	ENSXMAG00000015655	slirp
group19	7521806	7526338	ENSXMAG00000015656	alkbh1
group19	7496531	7498137	ENSXMAG00000015661	osr1
group19	7411015	7416867	ENSXMAG00000015665	rdh14a
group19	7403074	7405567	ENSXMAG00000015667	YIPF7
group19	7388760	7400385	ENSXMAG00000015672	setd3
group19	7371476	7371877	ENSXMAG00000015674	NA
group19	7341141	7343120	ENSXMAG00000020344	NA
group19	6993624	7001924	ENSXMAG00000015675	vrk1
group19	6949780	6990862	ENSXMAG00000015688	si:dkey-288a3.2
group19	6934481	6942283	ENSXMAG00000015689	ak7b
group19	6923308	6933785	ENSXMAG00000015701	galcb
group19	6917343	6922638	ENSXMAG00000015717	zgc:152658
group19	6903585	6907203	ENSXMAG00000015719	mgst1.2
group1	8472942	8475125	ENSXMAG00000019368	rhoab
group1	8455106	8463879	ENSXMAG00000019369	tmem115
group1	8433693	8448394	ENSXMAG00000019370	RAD54L2
group15	13295377	13469253	ENSXMAG00000004501	nbas
group23	12399397	12586891	ENSXMAG00000016502	pcdh1b
group11	16275028	16310937	ENSXMAG00000012688	lrch2
group5	16864861	16882447	ENSXMAG00000017877	AXIN2
group5	16815413	16817427	ENSXMAG00000017881	PRF1
group5	16802145	16806176	ENSXMAG00000017882	PRF1
group5	16793040	16794065	ENSXMAG00000017884	NA
group5	16769616	16790287	ENSXMAG00000017886	TEX2
group5	16755459	16767058	ENSXMAG00000017901	ccdc40
group5	16738215	16752388	ENSXMAG00000017909	card14
group5	16646243	16652243	ENSXMAG00000017912	CBX4
group5	16631363	16639162	ENSXMAG00000017917	cbx8b
group5	16630864	16634470	ENSXMAG00000017921	C17orf67
group5	16619505	16628926	ENSXMAG00000017923	dgke
group5	16611339	16622761	ENSXMAG00000017926	trim25
group5	16598486	16604267	ENSXMAG00000017928	trim25
group5	16582058	16595695	ENSXMAG00000017931	rasal3
group5	16551314	16578748	ENSXMAG00000017937	SEC14L1
group21	8717142	8789491	ENSXMAG00000000597	tpk1
group21	8715294	8716515	ENSXMAG00000000601	sec61g
group21	8706546	8714304	ENSXMAG00000000603	zgc:112332
group21	8699906	8704005	ENSXMAG00000000618	si:dkey-73n8.3
group21	8681290	8694201	ENSXMAG00000000624	tnfrsf11a
group21	8643552	8677497	ENSXMAG00000000627	zgc:66014
group21	8627191	8642427	ENSXMAG00000000636	pign
group21	8618761	8619591	ENSXMAG00000020133	GPR141
group21	8601056	8617739	ENSXMAG00000000648	hnf4g
group21	8464022	8464924	ENSXMAG00000020134	pex2
group21	8016796	8457455	ENSXMAG00000000692	NA
group21	8375686	8438184	ENSXMAG00000000693	zfhx4
group11	18358571	18422284	ENSXMAG00000010551	cadm2a
group7	4811153	4834775	ENSXMAG00000014800	mphosph8
group7	4848730	4861620	ENSXMAG00000014819	zmym2
group7	4904096	4910194	ENSXMAG00000014825	cryl1
group7	4910223	4932751	ENSXMAG00000014828	ift88
group7	4924464	4924578	ENSXMAG00000020669	NA
group7	4934860	4937129	ENSXMAG00000014880	il17d
group7	4938926	4939943	ENSXMAG00000014883	n6amt2
group7	4946210	5012111	ENSXMAG00000014884	xpo4
group5	14649503	14651500	ENSXMAG00000005910	PRF1
group14	5832230	5859784	ENSXMAG00000001221	SLC12A6
group21	1275837	1277605	ENSXMAG00000000566	tgfbr1a
group23	10127930	10319747	ENSXMAG00000000239	enox2
group1	6092786	6195312	ENSXMAG00000002016	prkcz
group6	11451860	11456905	ENSXMAG00000008558	prss56
group6	11462491	11467080	ENSXMAG00000008565	chrng
group6	11470370	11474917	ENSXMAG00000008585	NA
group6	11474187	11481215	ENSXMAG00000008587	eif4e2
group6	11481350	11492991	ENSXMAG00000008593	capn10
group1	7226524	7409332	ENSXMAG00000005185	nphp4
group21	99598	112616	ENSXMAG00000013619	arhgef4
