## Supporting extra tables for "Predictability and parallelism in the contemporary evolution of hybrid genomes": TableS18_shared_ancestry_resolved_islands_genes.xlsx

### Sheet: shared_ancestry_islands.bed_res
Chromosome	5' start	3' stop	gene id	annotation
group2	5365757	5405970	ENSXMAG00000007226	RELN
group2	5407607	5411788	ENSXMAG00000007239	RELN
group2	5423858	5441091	ENSXMAG00000007240	RELN
group19	20877381	20888131	ENSXMAG00000014788	sav1
group19	20848644	20876777	ENSXMAG00000014801	nin
group19	20842444	20847724	ENSXMAG00000014855	ABHD12B
group19	20831055	20842038	ENSXMAG00000014865	pygl
group19	20790194	20824055	ENSXMAG00000014918	trim9
group19	20760764	20768699	ENSXMAG00000014935	tmx1
group14	1768841	1967675	ENSXMAG00000011355	SORCS2
group14	4123980	4133313	ENSXMAG00000011887	alox12
group14	4138092	4139698	ENSXMAG00000011904	NA
group14	4154632	4180077	ENSXMAG00000011907	ache
group14	4213386	4223255	ENSXMAG00000011924	SNAPC2
group8	5119394	5125065	ENSXMAG00000018679	C2orf42
group8	5105205	5114184	ENSXMAG00000018689	tia1
group8	5101077	5104882	ENSXMAG00000018696	DTWD2
group8	5094277	5094906	ENSXMAG00000019420	si:ch1073-398f15.1
group8	5071011	5078885	ENSXMAG00000018702	HOMER1
group8	5043341	5066956	ENSXMAG00000018710	JMY
group8	5032123	5038212	ENSXMAG00000018713	NA
group8	5012755	5029425	ENSXMAG00000018724	dmgdh
group8	4976515	4998466	ENSXMAG00000018745	ARSB
group8	4922373	4951376	ENSXMAG00000018753	lhfpl2a
group8	4904790	4918814	ENSXMAG00000018755	SCAMP1
group8	4873819	4904125	ENSXMAG00000018805	AP3B1
group8	4041296	4047100	ENSXMAG00000019163	mat2al
group8	3968591	4024335	ENSXMAG00000019169	ZSWIM6
group8	3889380	3907745	ENSXMAG00000019185	PITPNM2
group8	3840107	3856239	ENSXMAG00000019189	MPHOSPH9
group24	8364809	8374441	ENSXMAG00000007780	stk11ip
group24	8380258	8395061	ENSXMAG00000007791	igfbp2a
group24	8396932	8402161	ENSXMAG00000007799	igfbp5b
group24	8432476	8484764	ENSXMAG00000007804	tns1a
group24	8520838	8524797	ENSXMAG00000007832	CCNYL1
group24	8526192	8527176	ENSXMAG00000007843	mettl21a
group24	8529245	8530779	ENSXMAG00000007848	CREB1
group24	8643730	8647446	ENSXMAG00000007855	si:ch211-93g23.2
group24	8647267	8656283	ENSXMAG00000007864	RAMP1
group24	8982907	8985370	ENSXMAG00000007902	lancl1
group24	9065690	9112876	ENSXMAG00000007905	UNC80
group16	2901912	2910430	ENSXMAG00000008571	pih1d1
group16	2915735	2925947	ENSXMAG00000008583	tnnt1
group16	2975209	2976586	ENSXMAG00000008596	zgc:92066
group16	2980566	2997109	ENSXMAG00000008597	aldh16a1
group16	2997686	3017146	ENSXMAG00000008617	kat7a
group16	3018975	3020875	ENSXMAG00000008633	tac4
group16	3043767	3047462	ENSXMAG00000008636	NA
group16	3050684	3055163	ENSXMAG00000008644	eci1
group16	3055256	3062013	ENSXMAG00000008652	dnase1
group16	3067063	3071478	ENSXMAG00000008672	nat15
group16	3091601	3094244	ENSXMAG00000008676	carhsp1
group16	3105678	3122247	ENSXMAG00000008680	PPP1R9B
group16	3127970	3138472	ENSXMAG00000008691	prpsap2
group16	3146015	3255402	ENSXMAG00000008707	CASKIN1
group20	40725	58364	ENSXMAG00000007783	namptb
group20	61665	159236	ENSXMAG00000007808	cadpsa
group20	179395	181475	ENSXMAG00000007842	fezf2
group8	2713437	2731804	ENSXMAG00000018688	grk5
group8	2732963	2760060	ENSXMAG00000018711	ash2l
group8	2750705	2765734	ENSXMAG00000018732	aebp1
group8	2768835	2778359	ENSXMAG00000018749	ddx56
group4	26159255	26163662	ENSXMAG00000018227	bcl2l10
group4	26165481	26182137	ENSXMAG00000018228	gnb5b
group4	26182455	26230749	ENSXMAG00000018243	myo5aa
group20	4033624	4068610	ENSXMAG00000002115	ptpra
group20	4029857	4031072	ENSXMAG00000002133	gnrh2
group20	4022805	4028775	ENSXMAG00000002135	ZMAT1
group20	4014411	4018395	ENSXMAG00000002136	si:dkey-184p9.9
group20	4005627	4007106	ENSXMAG00000002137	cd8a
group20	3969087	4003532	ENSXMAG00000002143	cast
group20	3949240	3959063	ENSXMAG00000002147	grm6b
group20	3941531	3946123	ENSXMAG00000002153	traip
group20	3929957	3938108	ENSXMAG00000002162	mon1a
group20	3903749	3928682	ENSXMAG00000002163	mst1rb
group20	3786014	3793313	ENSXMAG00000002182	camkvb
group20	3752659	3777600	ENSXMAG00000002200	mitfa
group12	29622741	29647559	ENSXMAG00000010000	prkg2
group12	29650281	29680991	ENSXMAG00000010014	rasgef1ba
group12	29736520	29742569	ENSXMAG00000010037	tmem175
group12	29749078	29766833	ENSXMAG00000010049	cds1
group12	29779319	29857173	ENSXMAG00000010057	wdfy3
group5	28928394	28969624	ENSXMAG00000007829	tll1
group2	26722793	26731224	ENSXMAG00000012200	adpgk
group6	4874552	4889424	ENSXMAG00000018248	SUCO
group6	4845889	4869980	ENSXMAG00000018256	DNM3
group6	4859837	4859922	ENSXMAG00000020547	NA
group6	4858404	4858510	ENSXMAG00000020533	NA
group6	4818719	4821410	ENSXMAG00000018276	myoc
group6	4812376	4816721	ENSXMAG00000018278	PPAPDC2
group6	4804976	4809689	ENSXMAG00000018279	PRDX6
group6	4786539	4802465	ENSXMAG00000018286	fggy
group6	4779873	4780850	ENSXMAG00000019972	JUN
group6	4770165	4777314	ENSXMAG00000018304	TADA1
group6	4750692	4759717	ENSXMAG00000018324	angptl1b
group6	4719393	4733099	ENSXMAG00000018334	si:ch1073-82l19.1
group6	4686616	4690044	ENSXMAG00000018364	TUBB8P7
group6	4683013	4683192	ENSXMAG00000019973	NA
group6	4663423	4677590	ENSXMAG00000018365	sgip1b
group17	621713	637254	ENSXMAG00000017536	usp6nl
group21	5435477	5475633	ENSXMAG00000001854	abca4a
group21	5396013	5432344	ENSXMAG00000001897	arhgap29a
group21	5351193	5394562	ENSXMAG00000001907	prkdc
group21	5340184	5346173	ENSXMAG00000001956	garem
group21	5327921	5338469	ENSXMAG00000001959	ncf2
group21	5327060	5333319	ENSXMAG00000001969	dph2
group21	5322211	5325732	ENSXMAG00000001978	MCUR1
group21	5315134	5319240	ENSXMAG00000001983	rgs9bp
group21	5308730	5310275	ENSXMAG00000001984	RPS20
group21	5291107	5306042	ENSXMAG00000001987	ANKS6
group16	2376774	2410122	ENSXMAG00000010812	nsfa
group16	2640838	2672824	ENSXMAG00000010829	THRA
group16	2689184	2693850	ENSXMAG00000010839	dusp3b
group16	2694429	2698515	ENSXMAG00000010841	prl
group16	2721875	2749159	ENSXMAG00000010845	NA
group16	2758317	2787244	ENSXMAG00000010850	cpt1cb
group8	2988115	2998464	ENSXMAG00000001138	polm
group8	3010001	3012650	ENSXMAG00000001165	ved
group8	3015489	3016382	ENSXMAG00000020285	PURB
group8	3031842	3036784	ENSXMAG00000001168	il1b
group8	3048635	3062109	ENSXMAG00000001176	CNNM3
group8	3064643	3069589	ENSXMAG00000001188	NEU3
group8	3077948	3098780	ENSXMAG00000001195	CNNM4
group20	3383814	3385911	ENSXMAG00000018787	ldlrad2
group20	3394072	3394284	ENSXMAG00000019434	G0S2
group20	3403121	3420934	ENSXMAG00000018790	LAMB3
group20	3421575	3438379	ENSXMAG00000018817	camk1ga
group20	3439618	3459099	ENSXMAG00000018856	usp48
group8	3613778	3617549	ENSXMAG00000000739	NA
group8	3625869	3640527	ENSXMAG00000000740	KIF2A
group24	9611869	9618976	ENSXMAG00000014512	map2
group6	4553118	4555429	ENSXMAG00000001799	LRRC52
