## Supporting extra tables for "Predictability and parallelism in the contemporary evolution of hybrid genomes": TableS19_GO_results_minor_parent_deserts_v2.txt

GOBPID	Pvalue	OddsRatio	ExpCount	Count	Size	Term
GO:0048871	0.000444041535922534	23.7631578947368	0.152569056819808	3	26	multicellular organismal homeostasis
GO:0006890	0.000496524855362688	89	0.0352082438814942	2	6	retrograde vesicle-mediated transport, Golgi to ER
GO:0061326	0.000496524855362688	89	0.0352082438814942	2	6	renal tubule development
GO:0072080	0.000496524855362688	89	0.0352082438814942	2	6	nephron tubule development
GO:0071214	0.000692551056664435	71.1897435897436	0.0410762845284099	2	7	cellular response to abiotic stimulus
GO:0104004	0.000692551056664435	71.1897435897436	0.0410762845284099	2	7	cellular response to environmental stimulus
GO:0042461	0.000826649044652068	18.8303085299456	0.187777300701302	3	32	photoreceptor cell development
GO:0072001	0.000872936829524235	10.619305019305	0.434235007871762	4	74	renal system development
GO:0001822	0.000872936829524235	10.619305019305	0.434235007871762	4	74	kidney development
GO:0001655	0.00101373987607142	10.1784524250278	0.451839129812509	4	77	urogenital system development
GO:0003351	0.00146756330804898	44.474358974359	0.058680406469157	2	10	epithelial cilium movement
GO:0046530	0.00159391689106223	14.7418207681366	0.234721625876628	3	40	photoreceptor cell differentiation
GO:0045494	0.00178703123414843	39.5270655270655	0.0645484471160727	2	11	photoreceptor cell maintenance
GO:0001895	0.00251556808374468	32.3310023310023	0.0762845284099041	2	13	retina homeostasis
GO:0035845	0.00292394880536767	29.6324786324786	0.0821525690568198	2	14	photoreceptor cell outer segment organization
GO:0048793	0.00321289179318361	11.3453947368421	0.299270072992701	3	51	pronephros development
GO:0051656	0.00440576035923943	10.0760233918129	0.334478316874195	3	57	establishment of organelle localization
GO:0030010	0.00484365660897659	22.2115384615385	0.105624731644483	2	18	establishment of cell polarity
GO:0060785	0.00586804064691526	Inf	0.0058680406469157	1	1	regulation of apoptosis involved in tissue homeostasis
GO:0009229	0.00586804064691526	Inf	0.0058680406469157	1	1	thiamine diphosphate biosynthetic process
GO:0006772	0.00586804064691526	Inf	0.0058680406469157	1	1	thiamine metabolic process
GO:0097009	0.00586804064691526	Inf	0.0058680406469157	1	1	energy homeostasis
GO:0006681	0.00586804064691526	Inf	0.0058680406469157	1	1	galactosylceramide metabolic process
GO:0006683	0.00586804064691526	Inf	0.0058680406469157	1	1	galactosylceramide catabolic process
GO:0071472	0.00586804064691526	Inf	0.0058680406469157	1	1	cellular response to salt stress
GO:0071476	0.00586804064691526	Inf	0.0058680406469157	1	1	cellular hypotonic response
GO:0071477	0.00586804064691526	Inf	0.0058680406469157	1	1	cellular hypotonic salinity response
GO:0071222	0.00586804064691526	Inf	0.0058680406469157	1	1	cellular response to lipopolysaccharide
GO:0071216	0.00586804064691526	Inf	0.0058680406469157	1	1	cellular response to biotic stimulus
GO:0071219	0.00586804064691526	Inf	0.0058680406469157	1	1	cellular response to molecule of bacterial origin
GO:0019374	0.00586804064691526	Inf	0.0058680406469157	1	1	galactolipid metabolic process
GO:0019376	0.00586804064691526	Inf	0.0058680406469157	1	1	galactolipid catabolic process
GO:0042357	0.00586804064691526	Inf	0.0058680406469157	1	1	thiamine diphosphate metabolic process
GO:0007624	0.00586804064691526	Inf	0.0058680406469157	1	1	ultradian rhythm
GO:0042754	0.00586804064691526	Inf	0.0058680406469157	1	1	negative regulation of circadian rhythm
GO:0042723	0.00586804064691526	Inf	0.0058680406469157	1	1	thiamine-containing compound metabolic process
GO:0072009	0.00597057103480999	19.7378917378917	0.117360812938314	2	20	nephron epithelium development
GO:0003341	0.00657465000849121	18.6963562753036	0.12322885358523	2	21	cilium movement
GO:0006664	0.00854553499893936	16.1398601398601	0.140832975525977	2	24	glycolipid metabolic process
GO:1903509	0.00854553499893936	16.1398601398601	0.140832975525977	2	24	liposaccharide metabolic process
GO:0001894	0.00854553499893936	16.1398601398601	0.140832975525977	2	24	tissue homeostasis
GO:0051640	0.0105222770764536	7.23263157894737	0.457707170459425	3	78	organelle localization
GO:0007163	0.0107477993432547	14.1969230769231	0.158437097466724	2	27	establishment or maintenance of cell polarity
GO:0072073	0.0107477993432547	14.1969230769231	0.158437097466724	2	27	kidney epithelium development
GO:0048511	0.0107477993432547	14.1969230769231	0.158437097466724	2	27	rhythmic process
GO:0061972	0.0117024824352745	173.625	0.0117360812938314	1	2	dermal bone morphogenesis
GO:0061973	0.0117024824352745	173.625	0.0117360812938314	1	2	membrane bone morphogenesis
GO:2000622	0.0117024824352745	173.625	0.0117360812938314	1	2	regulation of nuclear-transcribed mRNA catabolic process, nonsense-mediated decay
GO:2000623	0.0117024824352745	173.625	0.0117360812938314	1	2	negative regulation of nuclear-transcribed mRNA catabolic process, nonsense-mediated decay
GO:1901071	0.0117024824352745	173.625	0.0117360812938314	1	2	glucosamine-containing compound metabolic process
GO:0032367	0.0117024824352745	173.625	0.0117360812938314	1	2	intracellular cholesterol transport
GO:0006677	0.0117024824352745	173.625	0.0117360812938314	1	2	glycosylceramide metabolic process
GO:0071470	0.0117024824352745	173.625	0.0117360812938314	1	2	cellular response to osmotic stress
GO:0046477	0.0117024824352745	173.625	0.0117360812938314	1	2	glycosylceramide catabolic process
GO:0090049	0.0117024824352745	173.625	0.0117360812938314	1	2	regulation of cell migration involved in sprouting angiogenesis
GO:0072019	0.0117024824352745	173.625	0.0117360812938314	1	2	proximal convoluted tubule development
GO:1902369	0.0117024824352745	173.625	0.0117360812938314	1	2	negative regulation of RNA catabolic process
GO:1902373	0.0117024824352745	173.625	0.0117360812938314	1	2	negative regulation of mRNA catabolic process
GO:0006044	0.0117024824352745	173.625	0.0117360812938314	1	2	N-acetylglucosamine metabolic process
GO:0031329	0.0140297591256002	12.2316534040672	0.181909260054387	2	31	regulation of cellular catabolic process
GO:0072006	0.0140297591256002	12.2316534040672	0.181909260054387	2	31	nephron development
GO:0046907	0.0140569828679683	3.8475665748393	1.44940603978818	5	247	intracellular transport
GO:0048592	0.0150259043457652	6.29742962056304	0.522255617575497	3	89	eye morphogenesis
GO:0060271	0.0164162608209125	6.08249556475458	0.539859739516244	3	92	cilium assembly
GO:0009894	0.0167399878948086	11.0801282051282	0.199513381995134	2	34	regulation of catabolic process
GO:0042539	0.0175035129607081	86.8	0.0176041219407471	1	3	hypotonic salinity response
GO:0060575	0.0175035129607081	86.8	0.0176041219407471	1	3	intestinal epithelial cell differentiation
GO:0009895	0.0175035129607081	86.8	0.0176041219407471	1	3	negative regulation of catabolic process
GO:0032365	0.0175035129607081	86.8	0.0176041219407471	1	3	intracellular lipid transport
GO:0032366	0.0175035129607081	86.8	0.0176041219407471	1	3	intracellular sterol transport
GO:0009651	0.0175035129607081	86.8	0.0176041219407471	1	3	response to salt stress
GO:0035778	0.0175035129607081	86.8	0.0176041219407471	1	3	pronephric nephron tubule epithelial cell differentiation
GO:0006971	0.0175035129607081	86.8	0.0176041219407471	1	3	hypotonic response
GO:0046479	0.0175035129607081	86.8	0.0176041219407471	1	3	glycosphingolipid catabolic process
GO:0019377	0.0175035129607081	86.8	0.0176041219407471	1	3	glycolipid catabolic process
GO:0031330	0.0175035129607081	86.8	0.0176041219407471	1	3	negative regulation of cellular catabolic process
GO:0039014	0.0175035129607081	86.8	0.0176041219407471	1	3	cell differentiation involved in pronephros development
GO:0043535	0.0175035129607081	86.8	0.0176041219407471	1	3	regulation of blood vessel endothelial cell migration
GO:0010594	0.0175035129607081	86.8	0.0176041219407471	1	3	regulation of endothelial cell migration
GO:0010632	0.0175035129607081	86.8	0.0176041219407471	1	3	regulation of epithelial cell migration
GO:0072014	0.0175035129607081	86.8	0.0176041219407471	1	3	proximal tubule development
GO:0045880	0.0175035129607081	86.8	0.0176041219407471	1	3	positive regulation of smoothened signaling pathway
GO:0072160	0.0175035129607081	86.8	0.0176041219407471	1	3	nephron tubule epithelial cell differentiation
GO:0044782	0.0178769671192494	5.88157894736842	0.557463861456992	3	95	cilium organization
GO:0006643	0.018660899084345	10.4253393665158	0.211249463288965	2	36	membrane lipid metabolic process
GO:1901701	0.018660899084345	10.4253393665158	0.211249463288965	2	36	cellular response to oxygen-containing compound
GO:0048193	0.0206704309806551	9.84330484330484	0.222985544582797	2	38	Golgi vesicle transport
GO:0120031	0.0210106360137704	5.51664876476907	0.592672105338486	3	101	plasma membrane bounded cell projection assembly
GO:0007368	0.0221183093118416	5.40473684210526	0.604408186632317	3	103	determination of left/right symmetry
GO:0030031	0.0221183093118416	5.40473684210526	0.604408186632317	3	103	cell projection assembly
GO:0006767	0.0232713187981383	57.8583333333333	0.0234721625876628	1	4	water-soluble vitamin metabolic process
GO:0032496	0.0232713187981383	57.8583333333333	0.0234721625876628	1	4	response to lipopolysaccharide
GO:0051647	0.0232713187981383	57.8583333333333	0.0234721625876628	1	4	nucleus localization
GO:0007097	0.0232713187981383	57.8583333333333	0.0234721625876628	1	4	nuclear migration
GO:1903312	0.0232713187981383	57.8583333333333	0.0234721625876628	1	4	negative regulation of mRNA metabolic process
GO:0039020	0.0232713187981383	57.8583333333333	0.0234721625876628	1	4	pronephric nephron tubule development
GO:0046514	0.0232713187981383	57.8583333333333	0.0234721625876628	1	4	ceramide catabolic process
GO:0007271	0.0232713187981383	57.8583333333333	0.0234721625876628	1	4	synaptic transmission, cholinergic
GO:0048873	0.0232713187981383	57.8583333333333	0.0234721625876628	1	4	homeostasis of number of cells within a tissue
GO:0006040	0.0232713187981383	57.8583333333333	0.0234721625876628	1	4	amino sugar metabolic process
GO:0051649	0.0248989332204413	3.29428627916172	1.67825962501789	5	286	establishment of localization in cell
GO:0002042	0.0290060855071851	43.3875	0.0293402032345785	1	5	cell migration involved in sprouting angiogenesis
GO:0071482	0.0290060855071851	43.3875	0.0293402032345785	1	5	cellular response to light stimulus
GO:0071478	0.0290060855071851	43.3875	0.0293402032345785	1	5	cellular response to radiation
GO:0006970	0.0290060855071851	43.3875	0.0293402032345785	1	5	response to osmotic stress
GO:0060249	0.0307510779980505	7.86438746438746	0.275797910405038	2	47	anatomical structure homeostasis
GO:0009799	0.0314335327791578	4.68947368421053	0.692428796336053	3	118	specification of symmetry
GO:0009855	0.0314335327791578	4.68947368421053	0.692428796336053	3	118	determination of bilateral symmetry
GO:0016310	0.0315917447664547	2.39688420252684	3.79075425790754	8	646	phosphorylation
GO:0090596	0.0335093078965125	4.56824264049955	0.7100329182768	3	121	sensory organ morphogenesis
GO:0035082	0.0347079976375497	34.705	0.0352082438814942	1	6	axoneme assembly
GO:0006687	0.0347079976375497	34.705	0.0352082438814942	1	6	glycosphingolipid metabolic process
GO:0046466	0.0347079976375497	34.705	0.0352082438814942	1	6	membrane lipid catabolic process
GO:0002237	0.0347079976375497	34.705	0.0352082438814942	1	6	response to molecule of bacterial origin
GO:0061013	0.0347079976375497	34.705	0.0352082438814942	1	6	regulation of mRNA catabolic process
GO:0046940	0.0347079976375497	34.705	0.0352082438814942	1	6	nucleoside monophosphate phosphorylation
GO:0030149	0.0347079976375497	34.705	0.0352082438814942	1	6	sphingolipid catabolic process
GO:0060122	0.0347079976375497	34.705	0.0352082438814942	1	6	inner ear receptor cell stereocilium organization
GO:0060287	0.0347079976375497	34.705	0.0352082438814942	1	6	epithelial cilium movement involved in determination of left/right asymmetry
GO:0006810	0.0361724926891634	2.02611088343774	6.98296836982968	12	1190	transport
GO:0060042	0.0370358600469386	7.07282051282051	0.305138113639616	2	52	retina morphogenesis in camera-type eye
GO:1905515	0.0403772387343642	28.9166666666667	0.0410762845284099	1	7	non-motile cilium assembly
GO:0042752	0.0403772387343642	28.9166666666667	0.0410762845284099	1	7	regulation of circadian rhythm
GO:0051234	0.0405532416099273	1.98537792873179	7.100329182768	12	1210	establishment of localization
GO:1901700	0.0451674546957524	6.30952380952381	0.340346357521111	2	58	response to oxygen-containing compound
GO:0051641	0.0477139367853406	2.7323082010582	2.00100186059825	5	341	cellular localization
