## Supporting extra tables for "Predictability and parallelism in the contemporary evolution of hybrid genomes": TableS20_GO_results_minor_parent_islands_v2.txt

GOBPID	Pvalue	OddsRatio	ExpCount	Count	Size	Term
GO:0036342	0.00192582759605509	38.5111111111111	0.067267783025619	2	10	post-anal tail morphogenesis
GO:0001707	0.0056483515416597	20.5185185185185	0.114355231143552	2	17	mesoderm formation
GO:0007369	0.00616570235047963	5.99736726634489	0.739945613281809	4	110	gastrulation
GO:0048332	0.0063272827872476	19.2333333333333	0.121082009446114	2	18	mesoderm morphogenesis
GO:0001975	0.00672677830256185	Inf	0.0067267783025619	1	1	response to amphetamine
GO:0006581	0.00672677830256185	Inf	0.0067267783025619	1	1	acetylcholine catabolic process
GO:0097366	0.00672677830256185	Inf	0.0067267783025619	1	1	response to bronchodilator
GO:0035124	0.00672677830256185	Inf	0.0067267783025619	1	1	embryonic caudal fin morphogenesis
GO:0008291	0.00672677830256185	Inf	0.0067267783025619	1	1	acetylcholine metabolic process
GO:0002377	0.00672677830256185	Inf	0.0067267783025619	1	1	immunoglobulin production
GO:0071707	0.00672677830256185	Inf	0.0067267783025619	1	1	immunoglobulin heavy chain V-D-J recombination
GO:0016445	0.00672677830256185	Inf	0.0067267783025619	1	1	somatic diversification of immunoglobulins
GO:0016447	0.00672677830256185	Inf	0.0067267783025619	1	1	somatic recombination of immunoglobulin gene segments
GO:0002568	0.00672677830256185	Inf	0.0067267783025619	1	1	somatic diversification of T cell receptor genes
GO:0002681	0.00672677830256185	Inf	0.0067267783025619	1	1	somatic recombination of T cell receptor gene segments
GO:1900619	0.00672677830256185	Inf	0.0067267783025619	1	1	acetate ester metabolic process
GO:0048893	0.00672677830256185	Inf	0.0067267783025619	1	1	afferent axon development in lateral line nerve
GO:0048894	0.00672677830256185	Inf	0.0067267783025619	1	1	efferent axon development in a lateral line nerve
GO:0033152	0.00672677830256185	Inf	0.0067267783025619	1	1	immunoglobulin V(D)J recombination
GO:0033153	0.00672677830256185	Inf	0.0067267783025619	1	1	T cell receptor V(D)J recombination
GO:0042447	0.00672677830256185	Inf	0.0067267783025619	1	1	hormone catabolic process
GO:0014075	0.00672677830256185	Inf	0.0067267783025619	1	1	response to amine
GO:0048929	0.00672677830256185	Inf	0.0067267783025619	1	1	efferent axon development in posterior lateral line nerve
GO:0048933	0.00672677830256185	Inf	0.0067267783025619	1	1	afferent axon development in posterior lateral line nerve
GO:0003002	0.00988690990005683	5.19862752573389	0.8475740661228	4	126	regionalization
GO:0001704	0.0111252654829514	13.9757575757576	0.161442679261486	2	24	formation of primary germ layer
GO:0007623	0.0120412450136559	13.3661835748792	0.168169457564048	2	25	circadian rhythm
GO:0017182	0.0134092634757343	150.847826086957	0.0134535566051238	1	2	peptidyl-diphthamide metabolic process
GO:0017183	0.0134092634757343	150.847826086957	0.0134535566051238	1	2	peptidyl-diphthamide biosynthetic process from peptidyl-histidine
GO:0051279	0.0134092634757343	150.847826086957	0.0134535566051238	1	2	regulation of release of sequestered calcium ion into cytosol
GO:0033986	0.0134092634757343	150.847826086957	0.0134535566051238	1	2	response to methanol
GO:0035494	0.0134092634757343	150.847826086957	0.0134535566051238	1	2	SNARE complex disassembly
GO:0035122	0.0134092634757343	150.847826086957	0.0134535566051238	1	2	embryonic medial fin morphogenesis
GO:0071405	0.0134092634757343	150.847826086957	0.0134535566051238	1	2	cellular response to methanol
GO:0034454	0.0134092634757343	150.847826086957	0.0134535566051238	1	2	microtubule anchoring at centrosome
GO:0070060	0.0134092634757343	150.847826086957	0.0134535566051238	1	2	'de novo' actin filament nucleation
GO:0002440	0.0134092634757343	150.847826086957	0.0134535566051238	1	2	production of molecular mediator of immune response
GO:0002182	0.0134092634757343	150.847826086957	0.0134535566051238	1	2	cytoplasmic translational elongation
GO:0002200	0.0134092634757343	150.847826086957	0.0134535566051238	1	2	somatic diversification of immune receptors
GO:0070374	0.0134092634757343	150.847826086957	0.0134535566051238	1	2	positive regulation of ERK1 and ERK2 cascade
GO:1900247	0.0134092634757343	150.847826086957	0.0134535566051238	1	2	regulation of cytoplasmic translational elongation
GO:0002562	0.0134092634757343	150.847826086957	0.0134535566051238	1	2	somatic diversification of immune receptors via germline recombination within a single locus
GO:0010522	0.0134092634757343	150.847826086957	0.0134535566051238	1	2	regulation of calcium ion transport into cytosol
GO:0018202	0.0134092634757343	150.847826086957	0.0134535566051238	1	2	peptidyl-histidine modification
GO:0033151	0.0134092634757343	150.847826086957	0.0134535566051238	1	2	V(D)J recombination
GO:0030183	0.0134092634757343	150.847826086957	0.0134535566051238	1	2	B cell differentiation
GO:0042113	0.0134092634757343	150.847826086957	0.0134535566051238	1	2	B cell activation
GO:0072393	0.0134092634757343	150.847826086957	0.0134535566051238	1	2	microtubule anchoring at microtubule organizing center
GO:2000765	0.0134092634757343	150.847826086957	0.0134535566051238	1	2	regulation of cytoplasmic translation
GO:0048511	0.0139687468640211	12.2933333333333	0.181623014169171	2	27	rhythmic process
GO:0048646	0.0186101677467948	3.11928476197945	2.13238872191212	6	317	anatomical structure formation involved in morphogenesis
GO:0048729	0.0197137335349096	3.48877105427324	1.57406612279948	5	234	tissue morphogenesis
GO:0006448	0.0200477408725329	75.4130434782609	0.0201803349076857	1	3	regulation of translational elongation
GO:0042661	0.0200477408725329	75.4130434782609	0.0201803349076857	1	3	regulation of mesodermal cell fate specification
GO:0072665	0.0200477408725329	75.4130434782609	0.0201803349076857	1	3	protein localization to vacuole
GO:0072666	0.0200477408725329	75.4130434782609	0.0201803349076857	1	3	establishment of protein localization to vacuole
GO:0035143	0.0200477408725329	75.4130434782609	0.0201803349076857	1	3	caudal fin morphogenesis
GO:1905902	0.0200477408725329	75.4130434782609	0.0201803349076857	1	3	regulation of mesoderm formation
GO:0097306	0.0200477408725329	75.4130434782609	0.0201803349076857	1	3	cellular response to alcohol
GO:0006623	0.0200477408725329	75.4130434782609	0.0201803349076857	1	3	protein targeting to vacuole
GO:1990504	0.0200477408725329	75.4130434782609	0.0201803349076857	1	3	dense core granule exocytosis
GO:0016444	0.0200477408725329	75.4130434782609	0.0201803349076857	1	3	somatic cell DNA recombination
GO:0045471	0.0200477408725329	75.4130434782609	0.0201803349076857	1	3	response to ethanol
GO:0042135	0.0200477408725329	75.4130434782609	0.0201803349076857	1	3	neurotransmitter catabolic process
GO:0045730	0.0200477408725329	75.4130434782609	0.0201803349076857	1	3	respiratory burst
GO:0048913	0.0200477408725329	75.4130434782609	0.0201803349076857	1	3	anterior lateral line nerve glial cell differentiation
GO:0048914	0.0200477408725329	75.4130434782609	0.0201803349076857	1	3	myelination of anterior lateral line nerve axons
GO:0048940	0.0200477408725329	75.4130434782609	0.0201803349076857	1	3	anterior lateral line nerve glial cell morphogenesis involved in differentiation
GO:0048939	0.0200477408725329	75.4130434782609	0.0201803349076857	1	3	anterior lateral line nerve glial cell development
GO:1905770	0.0200477408725329	75.4130434782609	0.0201803349076857	1	3	regulation of mesodermal cell differentiation
GO:0048909	0.0200477408725329	75.4130434782609	0.0201803349076857	1	3	anterior lateral line nerve development
GO:0001505	0.0216715729841938	9.59444444444444	0.228710462287105	2	34	regulation of neurotransmitter levels
GO:0051648	0.0216715729841938	9.59444444444444	0.228710462287105	2	34	vesicle localization
GO:0042551	0.0266424940482188	50.268115942029	0.0269071132102476	1	4	neuron maturation
GO:0006556	0.0266424940482188	50.268115942029	0.0269071132102476	1	4	S-adenosylmethionine biosynthetic process
GO:0035141	0.0266424940482188	50.268115942029	0.0269071132102476	1	4	medial fin morphogenesis
GO:0016024	0.0266424940482188	50.268115942029	0.0269071132102476	1	4	CDP-diacylglycerol biosynthetic process
GO:0046341	0.0266424940482188	50.268115942029	0.0269071132102476	1	4	CDP-diacylglycerol metabolic process
GO:0070371	0.0266424940482188	50.268115942029	0.0269071132102476	1	4	ERK1 and ERK2 cascade
GO:0070372	0.0266424940482188	50.268115942029	0.0269071132102476	1	4	regulation of ERK1 and ERK2 cascade
GO:0060061	0.0266424940482188	50.268115942029	0.0269071132102476	1	4	Spemann organizer formation
GO:0048895	0.0266424940482188	50.268115942029	0.0269071132102476	1	4	lateral line nerve glial cell differentiation
GO:0048897	0.0266424940482188	50.268115942029	0.0269071132102476	1	4	myelination of lateral line nerve axons
GO:0045161	0.0266424940482188	50.268115942029	0.0269071132102476	1	4	neuronal ion channel clustering
GO:0045162	0.0266424940482188	50.268115942029	0.0269071132102476	1	4	clustering of voltage-gated sodium channels
GO:0048941	0.0266424940482188	50.268115942029	0.0269071132102476	1	4	posterior lateral line nerve glial cell development
GO:0048942	0.0266424940482188	50.268115942029	0.0269071132102476	1	4	posterior lateral line nerve glial cell morphogenesis involved in differentiation
GO:0048931	0.0266424940482188	50.268115942029	0.0269071132102476	1	4	posterior lateral line nerve glial cell differentiation
GO:0048932	0.0266424940482188	50.268115942029	0.0269071132102476	1	4	myelination of posterior lateral line nerve axons
GO:0048937	0.0266424940482188	50.268115942029	0.0269071132102476	1	4	lateral line nerve glial cell development
GO:0048938	0.0266424940482188	50.268115942029	0.0269071132102476	1	4	lateral line nerve glial cell morphogenesis involved in differentiation
GO:0035162	0.0267003619458901	8.52345679012346	0.255617575497352	2	38	embryonic hemopoiesis
GO:0032501	0.0271632874701089	1.89542378343539	11.6373264634321	18	1730	multicellular organismal process
GO:0032502	0.0322858487115556	1.86842105263158	10.978102189781	17	1632	developmental process
GO:0097305	0.0331938047713657	37.695652173913	0.0336338915128095	1	5	response to alcohol
GO:0034453	0.0331938047713657	37.695652173913	0.0336338915128095	1	5	microtubule anchoring
GO:0050962	0.0331938047713657	37.695652173913	0.0336338915128095	1	5	detection of light stimulus involved in sensory perception
GO:0050908	0.0331938047713657	37.695652173913	0.0336338915128095	1	5	detection of light stimulus involved in visual perception
GO:0031128	0.0331938047713657	37.695652173913	0.0336338915128095	1	5	developmental induction
GO:0033336	0.0331938047713657	37.695652173913	0.0336338915128095	1	5	caudal fin development
GO:0048892	0.0331938047713657	37.695652173913	0.0336338915128095	1	5	lateral line nerve development
GO:0007501	0.0331938047713657	37.695652173913	0.0336338915128095	1	5	mesodermal cell fate specification
GO:2000380	0.0331938047713657	37.695652173913	0.0336338915128095	1	5	regulation of mesoderm development
GO:0048918	0.0331938047713657	37.695652173913	0.0336338915128095	1	5	posterior lateral line nerve development
GO:0043066	0.0335785278449102	7.47859078590786	0.289251467010162	2	43	negative regulation of apoptotic process
GO:0043069	0.0350291851847458	7.2994708994709	0.295978245312724	2	44	negative regulation of programmed cell death
GO:0007498	0.0350291851847458	7.2994708994709	0.295978245312724	2	44	mesoderm development
GO:0009790	0.0360818700037522	2.44811015118791	3.16158580220409	7	470	embryo development
GO:0060548	0.0365039578703959	7.12868217054264	0.302705023615286	2	45	negative regulation of cell death
GO:0021761	0.0397019530348643	30.1521739130435	0.0403606698153714	1	6	limbic system development
GO:0021854	0.0397019530348643	30.1521739130435	0.0403606698153714	1	6	hypothalamus development
GO:0051568	0.0397019530348643	30.1521739130435	0.0403606698153714	1	6	histone H3-K4 methylation
GO:0006909	0.0397019530348643	30.1521739130435	0.0403606698153714	1	6	phagocytosis
GO:0071229	0.0397019530348643	30.1521739130435	0.0403606698153714	1	6	cellular response to acid chemical
GO:0050803	0.0397019530348643	30.1521739130435	0.0403606698153714	1	6	regulation of synapse structure or activity
GO:1903169	0.0397019530348643	30.1521739130435	0.0403606698153714	1	6	regulation of calcium ion transmembrane transport
GO:0046500	0.0397019530348643	30.1521739130435	0.0403606698153714	1	6	S-adenosylmethionine metabolic process
GO:0046677	0.0397019530348643	30.1521739130435	0.0403606698153714	1	6	response to antibiotic
GO:0033338	0.0397019530348643	30.1521739130435	0.0403606698153714	1	6	medial fin development
GO:0001710	0.0397019530348643	30.1521739130435	0.0403606698153714	1	6	mesodermal cell fate commitment
GO:0006303	0.0397019530348643	30.1521739130435	0.0403606698153714	1	6	double-strand break repair via nonhomologous end joining
GO:0030154	0.0446296042334037	2.10458839406208	4.78273937312151	9	711	cell differentiation
GO:0009435	0.0461672170668597	25.1231884057971	0.0470874481179333	1	7	NAD biosynthetic process
GO:0051209	0.0461672170668597	25.1231884057971	0.0470874481179333	1	7	release of sequestered calcium ion into cytosol
GO:0000726	0.0461672170668597	25.1231884057971	0.0470874481179333	1	7	non-recombinational repair
GO:0019722	0.0461672170668597	25.1231884057971	0.0470874481179333	1	7	calcium-mediated signaling
GO:0033555	0.0461672170668597	25.1231884057971	0.0470874481179333	1	7	multicellular organismal response to stress
GO:0006468	0.0470611610663521	2.29852342158859	3.34993559467583	7	498	protein phosphorylation
GO:0007389	0.047416039052035	3.13488372093023	1.37226277372263	4	204	pattern specification process
GO:0061053	0.0491260803356063	6.00348583877996	0.356519250035781	2	53	somite development
